# CRISPR-Cas provides limited phage immunity to a prevalent gut bacterium in gnotobiotic mice

**DOI:** 10.1101/2022.05.20.492479

**Authors:** Torben Sølbeck Rasmussen, Anna Kirstine Koefoed, Ling Deng, Musemma K. Muhammed, Geneviève M. Rousseau, Witold Kot, Sabrina Sprotte, Horst Neve, Charles M.A.P. Franz, Axel Kornerup Hansen, Finn Kvist Vogensen, Sylvain Moineau, Dennis Sandris Nielsen

**Affiliations:** Section of Microbiology and Fermentation, Dept. of Food Science, Faculty of Science, University of Copenhagen, Denmark; Département de biochimie, de microbiologie et de bio-informatique, Faculté des sciences et de génie, Université Laval, Québec, Canada, G1V 0A6; Groupe de recherche en écologie buccale, Faculté de médecine dentaire, Université Laval, Québec, Canada, G1V 0A6; Section of Microbial Ecology and Biotechnology, Department of Plant and Environmental Sciences, University of Copenhagen, Frederiksberg, Denmark; Department of Microbiology and Biotechnology, Max Rubner-Institut, Kiel, Germany; Section of Experimental Animal Models, Dept. of Veterinary and Animal Sciences, University of Copenhagen, Frederiksberg, Denmark; Félix d’Hérelle Reference Center for Bacterial Viruses, Faculté de médecine dentaire, Université Laval, Québec, Canada, G1V 0A6

## Abstract

Many prokaryotes harbor the adaptive CRISPR-Cas system, which stores small nucleotide fragments from previous invasions of nucleic acids via viruses or plasmids. This molecular archive blocks further invaders carrying identical or similar nucleotide sequences. However, very few of these systems have been experimentally confirmed to be active in gut bacteria. Here, we experimentally demonstrate that the type I-C CRISPR-Cas system of the prevalent gut bacterium *Eggerthella lenta* can specifically target and cleave foreign DNA *in vitro* by using a plasmid transformation assay. We also show that the CRISPR-Cas system acquires new immunities (spacers) from the genome of a virulent *E. lenta* phage using traditional phage-assays *in vitro* but also *in vivo* using gnotobiotic (GB) mice. An increased number of spacer acquisition events were observed when *E. lenta* was exposed to a low multiplicity of infection *in vitro*, and three phage genes were found to contain protospacer hotspots. Interestingly, much less new spacer acquisitions were detected *in vivo* than *in vitro*. Longitudinal analysis of phage-bacteria interactions showed sustained coexistence in the gut of GB mice, with phage abundance being approximately one log higher than the bacteria. Our findings show that while the type I-C CRISPR-Cas system is active *in vitro* and *in vivo*, a highly virulent phage *in vitro* was still able co-exist with its bacterial host *in vivo*. Taken altogether, our results suggest that the CRISPR-Cas defense system of *E. lenta* provides only partial immunity in the gut.
