## Supplemental tables for "CRISPR-Cas provides limited phage immunity to a prevalent gut bacterium in gnotobiotic mice"

### Sheet: Table S1
Assay	Target	Primer name	Direction	Sequence 5'-3'	Annealing temperature (°C)	Comments
CRISPR_Acqusition (BIM+PIM)	CRISPR_array_type_I-C	CRISPR_ac_5'	Forward	TGCTCGATTTCAACCCGGATAC	58	Used in the Figure S4 and described in supplemental methods
CRISPR_Acqusition (BIM+PIM)	CRISPR_array_type_I-C	CRISPR_ac_5'	Reverse	AAAGCGTCAAGGCTGCAAAC		Used in the Figure S4 and described in supplemental methods
CRISPR_Acqusition (BIM+PIM)	CRISPR_array_type_I-C	CRISPR_ac_mid	Forward	TACATGGGTTCGCGCCTTTTC	58	Used in the Figure S4 and described in supplemental methods
CRISPR_Acqusition (BIM+PIM)	CRISPR_array_type_I-C	CRISPR_ac_mid	Reverse	TGATTACATTGCGGCCGACATG		Used in the Figure S4 and described in supplemental methods
CRISPR_Acqusition (BIM+PIM)	CRISPR_array_type_I-C	CRISPR_ac_3'	Forward	CGATATGGTGCTGGATGACAAC	58	Used in the Figure S4 and described in supplemental methods
CRISPR_Acquisition (CAPTURE)	CRISPR_array_type_I-C	Fwd_CAP_Spacer1	Forward	GCAAGGGCGAAGATTCGA	60	Initial PCR of CRISPR array
CRISPR_Acquisition (CAPTURE)	CRISPR_array_type_I-C	Rev_CAP_Set1	Reverse	CGCATATGACATACGTGAGG		Initial PCR of CRISPR array
CRISPR_Acquisition (CAPTURE)	CRISPR_array_type_I-C	Fwd_CAP_Spacer1	Forward	GCAAGGGCGAAGATTCGA	58	Degenerate primers (reamplification)
CRISPR_Acquisition (CAPTURE)	CRISPR_array_type_I-C	Rev_CAP_set3_GCT	Reverse	GGGGAGTGCGGGTTGAAATB		Degenerate primers (reamplification)
CRISPR_Acquisition (CAPTURE)	CRISPR_array_type_I-C	Nxt_CR_arr_fwd	Forward	TCGTCGGCAGCGTCAGATGTGTATAAGAGACAG GCAAGGGCGAAGATTCGA	55	Illumina nextera adaptors
CRISPR_Acquisition (CAPTURE)	CRISPR_array_type_I-C	Nxt_CR_arr_rev	Reverse	GTCTCGTGGGCTCGGAGATGTGTATAAGAGACAG GGGGAGTGCGGGTTGAAATN		Illumina nextera adaptors
CRISPR Interference	pNZ123::GGG-S1-S2	GGG PAM Fwd	Forward	TATGCACTCGAGAAGCTTGAGCTCT - CGATAGGCGGGACAGGCAACCCCGACAATCTGA - CCC - CCGGTTTTCGGCCGCAAGGGCGAAGATTCGATT - CCC
CRISPR Interference	pNZ123::GGG-S1-S2	GGG PAM Rev	Reverse	GCTCCAGATCCAGTACTGAATTCT - GGG - AATCGAATCTTCGCCCTTGCGGCCGAAAACCGG - GGG - TCAGATTGTCGGGGTTGCCTGTCCCGCCTATCG
CRISPR Interference	pNZ123::TTC-S1-S2	TTC PAM Fwd	Forward	TATGCACTCGAGAAGCTTGAGCTCT - CGATAGGCGGGACAGGCAACCCCGACAATCTGA - GAA - CCGGTTTTCGGCCGCAAGGGCGAAGATTCGATT - GAA
CRISPR Interference	pNZ123::TTC-S1-S2	TTC PAM Rev	Reverse	GCTCCAGATCCAGTACTGAATTCT - TTC - AATCGAATCTTCGCCCTTGCGGCCGAAAACCGG - TTC - TCAGATTGTCGGGGTTGCCTGTCCCGCCTATCG
CRISPR priming	pNZ123::GGG-S1-S2 - VAR1	VAR1 GGC PAM fwd	Forward	TATGCACTCGAGAAGCTTGAGCTCT CCGGTTTTG GGCCGCAAGGGCGAAGATTCGT TT GGC	58	Used in the Figure S4 and described in supplemental methods
CRISPR priming	pNZ123::GGG-S1-S2 - VAR1	VAR1 GGC PAM Rev	Reverse	GCTCCAGATCCAGTACTGAATTCT GCC AAACGAATCTTCGCCCTTGCGGCCCAAAACCGG		Used in the Figure S4 and described in supplemental methods
CRISPR priming	pNZ123::GGG-S1-S2 - VAR2	VAR2 GGC PAM fwd	Forward	TATGCACTCGAGAAGCTTGAGCTCT CCGGTG TTCGGCCGCAAGGGCGAAGG TTCGAA T GGG	58	Used in the Figure S4 and described in supplemental methods
CRISPR priming	pNZ123::GGG-S1-S2 - VAR2	VAR2 GGC PAM Rev	Reverse	GCTCCAGATCCAGTACTGAATTCT CCC ATTCGAACCTTCGCCCTTGCGGCCGAACACCGG		Used in the Figure S4 and described in supplemental methods
CRISPR priming	pNZ123::GGG-S1-S2 - VAR3	VAR3 GGC PAM fwd	Forward	TATGCACTCGAGAAGCTTGAGCTCT G CGGTTTTCGGCCGCAAGGGCGAAT CTTCGATT GGG	58	Used in the Figure S4 and described in supplemental methods
CRISPR priming	pNZ123::GGG-S1-S2 - VAR3	VAR3 GGC PAM Rev	Reverse	GCTCCAGATCCAGTACTGAATTCT CCC AATCGAAGATTCGCCCTTGCGGCCGAAAACCGC		Used in the Figure S4 and described in supplemental methods
CRISPR priming	pNZ123::GGG-S1-S2 - WT	GGG PAM Fwd	Forward	TATGCACTCGAGAAGCTTGAGCTCT CCGGTTTTCGGCCGCAAGGGCGAAGATTCGATT GGG	58	Used in the Figure S4 and described in supplemental methods
CRISPR priming	pNZ123::GGG-S1-S2 - WT	GGG PAM Rev	Reverse	GCTCCAGATCCAGTACTGAATTCT CCC AATCGAATCTTCGCCCTTGCGGCCGAAAACCGG		Used in the Figure S4 and described in supplemental methods
pNZ123_check_of_insertion	pNZ123	pNZ123ins-Fwd	Forward	CGCTAAAACGTCTCAGAAAC		Used to check for succesful insertion in the pNZ123 vector
pNZ123_check_of_insertion	pNZ123	pNZ123ins-Rev	Reverse	GTGATGGTTATCATGCAGGATTG		Used to check for succesful insertion in the pNZ123 vector
qPCR Fluidigm	Cas1 Fwd	Cas1 Fwd	Forward	CAACACGCTTTACGTGTTCACG	58	Targeting cas1 in E. lenta DSM 15644 NCBI GeneID: 69511386
qPCR Fluidigm	Cas1 Rev	Cas1 Rev	Reverse	CAAGGAATCCATCGTTTCGCAC		Targeting cas1 in E. lenta DSM 15644 NCBI GeneID: 69511386
qPCR Fluidigm	Tail protein	PMBT5_tail_Fw	Forward	CGTTGATGGAGTGCTTACGA	58	Targeting a putative tail protein in PMBT5 NCBI GeneID: 54998184
qPCR Fluidigm	Tail protein	PMBT5_tail_Rw	Reverse	GCTTTGCGTATCCAGTGAGA		Targeting a putative tail protein in PMBT5 NCBI GeneID: 54998184
qPCR Fluidigm	16S rRNA V3	338_Fwd	Forward	CCTACGGGWGGCAGCAG	58	Universal 16S rRNA gene primers targeting the V3 region
qPCR Fluidigm	16S rRNA V3	518_Rev	Reverse	ATTACCGCGGCTGCTGG		Universal 16S rRNA gene primers targeting the V3 region

### Sheet: Table S2
	DSM 15644 - Growth (++, +, -)
Chloramphenicol (µg/mL)	Replicate 1	Replicate 2
0	++	++
1	-	-
3	-	-
5	-	-
10	-	-
20	-	-
50	-	-

### Sheet: Table S3
Primer set	Annealing	“0”	“+1”	“+2”
	temperature (°C)	acquisition (bp)	Acquisition (bp)	Acquisition (bp)
Set 1 - PCR1	60	186	254	320
Set 2 - PCR2	60	151	219	285
Set 3 - Degenerate	58	0	106	172
Set 4 - Repeat	60	0	68	134
Illumina_adaptors	55	106	172	238
Illumina_adaptors+barcodes	55	118	184	250

### Sheet: Table S4
Born	Mouse_ID	Treatment/group	Cage no.	Mouse strain	Vendor of parents	Sex
2019-03-12	1	Baseline	0	Swiss Webster	Taconic	Female
2019-03-12	2	Baseline	0	Swiss Webster	Taconic	Male
2019-03-12	3	Baseline	0	Swiss Webster	Taconic	Female
2019-03-12	4	Baseline	0	Swiss Webster	Taconic	Male
2019-05-26	5	E. lenta + Saline	5	Swiss Webster	Taconic	Female
2019-05-26	6	E. lenta + Saline	5	Swiss Webster	Taconic	Female
2019-05-23	7	E. lenta + Saline	6	Swiss Webster	Taconic	Male
2019-05-23	8	E. lenta + Saline	6	Swiss Webster	Taconic	Male
2019-05-23	9	E. lenta + Phage	7	Swiss Webster	Taconic	Female
2019-05-23	10	E. lenta + Phage	7	Swiss Webster	Taconic	Female
2019-05-23	11	E. lenta + Phage	8	Swiss Webster	Taconic	Female
2019-05-23	12	E. lenta + Phage	8	Swiss Webster	Taconic	Female

### Sheet: Table S5
Hit no.	Viral contig hits in HuVirDB	Matched spacer in DSM 15644	Spacer sequence 5'-3'	Nucleotide identity (%)	Size of nucleotide match (bp)	Predicted 5'-PAM
1	SRS2267543|NODE_8567_length_536_cov_2.218295	Spacer 18	TAACGGCATCACGGTCGGCACGCCGGTGCAGCTTTTC	100	37	TTG
2	SRS2267499|NODE_7554_length_395_cov_2.241176	Spacer 18	TAACGGCATCACGGTCGGCACGCCGGTGCAGCTTTTC	100	37	TTG
3	ERS698710|NODE_612_length_458_cov_0.960298	Spacer 18	TAACGGCATCACGGTCGGCACGCCGGTGCAGCTTTTC	100	37	TTG
4	ERS698697|NODE_150_length_1105_cov_4.783810	Spacer 18	TAACGGCATCACGGTCGGCACGCCGGTGCAGCTTTTC	100	37	CCT
5	SRS2267563|NODE_769_length_967_cov_1.600877	Spacer 18	TAACGGCATCACGGTCGGCACGCCGGTGCAGCTTTTC	100	37	CTG
6	SRS2563932|NODE_7572_length_402_cov_2.455331	Spacer 9	GCTGCGCCATCGGATAGACGGCGGGCTGATCGT	100	33	TTT
7	SRS2267660|NODE_21_length_16522_cov_41.833384	Spacer 9	GCTGCGCCATCGGATAGACGGCGGGCTGATCGT	100	32	TTC
8	SRS2267660|NODE_21_length_16522_cov_41.833384	Spacer 7	TTCGTTCAGTGGTTCTATTCCGTCAACTACGAG	100	33	CTC

### Sheet: Table S6
Spacers of CRISPR array (type I-C in E. lenta DSM 15644)	Matches
spacer1	None
spacer2	None
spacer3	None
spacer4	None
spacer5	None
spacer6	None
spacer7	None
spacer8	None
spacer9	None
spacer10	None
spacer11	None
spacer12	None
spacer13	None
spacer14	None
spacer15	None
spacer16	None
spacer17	None
spacer18	None
spacer19	None
spacer20	None
spacer21	None
spacer22	None
spacer23	None
spacer24	None
spacer25	None

### Sheet: Table S7
a)
a)
Cont. control	No phage	MOI 0.01 (%)	MOI 0.1 (%)	MOI 1 (%)	MOI 10 (%)	Hotspot	Position (bp)	Spacer size (bp)	Accession no.	PMBT5 phage gene	5' -Flanking sequence - PAM protospacer - flanking sequence - 3'	PAM	DNA strand
0.0	0.0	6.0	0.5	0.7	0.0	-	1206-1239	34-35	YP_009807281.1	Phage terminase	GCCTGTTTTC CTTGCGGCTGTCAAACACGTACTCTTTGACGGCG TAAGCCCTCG	TTC	Sense
0.0	0.0	0.0	0.0	0.0	2.0	-	1373-1408	32-35	YP_009807281.1	Phage terminase	TTGGCGTTTC GATAATCGAATTTGCCGTGCCTGCGTATCGTCTCC TTGAAGCTGT	TTC	Sense
0.0	0.0	11.6	0.7	0.5	13.2	*	3025-3056	31-34	YP_009807283.1	Portal protein	CATCGTTTTC TGCTGCGATTTGCGCACGTTGTCAACATTTTC ATAGCTAACG	TTC	Sense
0.0	0.0	0.6	0.1	0.0	0.0	-	3923-3955	33	YP_009807284.1	Hypothetical protein	TACTCGATTC CAGCATTGCATATTTTTTCTAAGTCCGAAACGG TTAAAACGTT	TTC	Sense
0.0	0.0	1.3	0.1	0.3	0.0	-	4408-4441	33-34	YP_009807286.1	Hypothetical protein	CTGCTACGGG CGCGCTCGTCTTTTTCGCATTTCGAGCAGAATCT AAAGCGTGGG	GGG	Sense
0.0	0.0	6.8	0.3	0.2	4.5	-	6411-6444	30-34	YP_009807289.1	Hypothetical protein	CGGGTTTTTC TCGTGCGGTGTCATATTAAATCACTCCCTAGTAA TCTTCGGCTT	TTC	Sense
0.0	0.0	21.1	2.5	1.2	11.4	**	7834-7866	32-33	YP_009807291.1	Hypothetical protein	CCATGCCGAC TCCACCGCCAACAACCTGCGCATCGTCTTCGA GAAGCTCGAA	TTC	Antisense
0.0	0.0	14.4	92.6	92.6	11.5	**	7904-7937	32-33	YP_009807291.1	Hypothetical protein	GTTTTCTTTC CACCGGTCATTGCACCTGCTATCGCTCCACCT ACGCCAAAGA	TTC	Sense
0.0	0.0	0.5	0.0	0.0	0.0	-	13854-13886	31-33	YP_009807302.1	Hypothetical protein	CATGATCTTC TTTATGCAAGAATCATCAGGCAGGCCGCGGAAC AACGCCAAGA	TTC	Sense
0.0	0.0	0.9	0.1	0.0	0.0	-	27522-27556	35-35	YP_009807316.1	Hypothetical protein	TTGTTCCTTC TTCGCGGTACCCTTCAAATATCCATCCGCGATCAG CGATGACGCA	TTC	Sense
0.0	0.0	0.0	0.0	0.0	1.1	-	27619-27674	56	YP_009807316.1	Hypothetical protein	AATTCGATGC AGCCGATATTATCAAGAGTATAATCATCTTTGTGGTCAGGATCAGCTAGCCCGCCG ATTCCAAGAC	TGC	Sense
0.0	0.0	1.4	0.2	0.3	0.0	-	27993-28025	30-33	YP_009807317.1	Adsorption protein	CGCTACATTC TCAATGTCGTAGCCGTCAACGTCGCCGTTGCCGT AGCCGTATCC	TTC	Sense
0.0	0.0	35.3	3.0	4.3	56.2	***	28799-28829	31-37	YP_009807318.1	Hypothetical protein	CAGGATCGAC TGGTCGATCGACTTGATGCGCGTTTCATCGTCTG GAAATGAGCG	TTC	Antisense
0	0	99440	72397	15832	2648					Reads matching phage genome
b)
			Baseline (%)	EL (%)	EL+Phage (%)	Hotspot	Position (bp)	Spacer size (bp)	Accession no.	PMBT5 phage gene	5' -Flanking sequence - PAM protospacer - flanking sequence - 3'	PAM	DNA strand
			0.0	0.1	99.9	-	26441-26477	33-37	YP_009807312.1	Hypothetical protein	TCGCATTTTC TCGTCGTCTCTCCTTTCCTGGTTGGCGAAAACCACGA CTTGACAAAA	TTC	Sense
			0	0	75742					Reads matching phage genome
